# Spatial immune architecture and tumor lineage programs jointly shape clinical outcomes in advanced pancreatic ductal adenocarcinoma

**DOI:** 10.64898/2026.06.28.734525

**Authors:** Hay Mar Oo, Tauangtham Anekpuritanang, Napat Angkathunyakul, Ufuk Degirmenci, Ananya Pongpaibul, Siwakorn Punyawatthananukool, Krittiya Korphaisarn, Somponnat Sampattavanich

**Affiliations:** Siriraj Center of Research Excellence for Systems Pharmacology, Department of Pharmacology, Faculty of Medicine Siriraj Hospital, Mahidol University, Bangkok, 10700, Thailand; Department of Pathology, Department of Medicine, Faculty of Medicine Siriraj Hospital, Mahidol University, Bangkok, 10700, Thailand; Spatial Biology Department, Next Level Genomics, 138672, Singapore; Department of Pharmacology, National University of Singapore, 119077, Singapore; Division of Medical Oncology, Department of Medicine, Faculty of Medicine Siriraj Hospital, Mahidol University, Bangkok, 10700, Thailand

**Keywords:** Pancreatic ductal adenocarcinoma, spatial biology, tumor lineage states, spatial immune organization, epithelial plasticity, tumor-associated macrophages, prognostic biomarkers

## Abstract

Pancreatic ductal adenocarcinoma (PDAC) exhibits extensive molecular and microenvironmental heterogeneity, yet how tumor lineage states interact with spatial immune organization in advanced disease remains poorly understood. Here, we performed multiplexed spatial proteomic profiling using tissue cyclic immunofluorescence (t-CyCIF) in 27 patients with advanced PDAC and integrated these analyses with spatial transcriptomic profiling of representative tumors. Tumors were classified into Classical, Hybrid, Basal, and Null epithelial states based on GATA6 and CK5 expression, revealing distinct immune architectures associated with clinical outcome. Classical and Hybrid tumors displayed immune-inflamed microenvironments enriched for lymphocytes, whereas Basal and Null tumors exhibited immune-excluded, macrophage-dominated landscapes characterized by increased M2 macrophages.

Spatial transcriptomic analysis further revealed that Hybrid tumors were not homogeneous intermediate states but instead contained spatially segregated Hybrid_Classical and Hybrid_Basal regions with distinct transcriptional programs, immune niches, and cell–cell communication networks. Hybrid_Basal regions were associated with increased M2 macrophage enrichment and preferential activation of macrophage-derived SPP1–CD44 signaling, implicating localized immune–epithelial interactions in epithelial plasticity and lineage-state transitions.

To quantify spatial immune organization, we developed a spatial immune score that captures the relative positioning of CD8⁺ cytotoxic T cells with respect to CD4⁺ helper T cells and CD163⁺ M2 macrophages. Higher scores were associated with worse survival and provided stronger prognostic information than conventional immune cell abundance metrics. Integration of the spatial immune score with GATA6 expression achieved superior prognostic discrimination (AUC = 0.822) compared with either feature alone. Together, these findings demonstrate that tumor lineage state and spatial immune organization represent complementary dimensions of PDAC biology and highlight spatial tumor–immune interactions as determinants of clinical outcome in advanced pancreatic cancer.

**Summary:** Pancreatic ductal adenocarcinoma (PDAC) exhibits marked molecular and microenvironmental heterogeneity, yet how tumor lineage states interact with the spatial immune microenvironment in advanced disease remains poorly understood. Here, the authors apply multiplexed spatial proteomics and spatial transcriptomics to advanced PDAC and show that epithelial lineage states defined by GATA6 and CK5 are associated with distinct immune architectures and macrophage-enriched signaling niches. Hybrid tumors contain spatially segregated epithelial states with differential immune engagement and SPP1–CD44 signaling. The authors further identify a spatial immune score based on the relative positioning of CD8⁺ T cells, CD4⁺ T cells, and M2 macrophages that predicts patient survival. Integration of spatial immune organization with tumor lineage information improves prognostic stratification, highlighting the clinical relevance of spatial tumor–immune interactions in advanced PDAC.
