## Supplementary Tables for "Spatial immune architecture and tumor lineage programs jointly shape clinical outcomes in advanced pancreatic ductal adenocarcinoma"

### Sheet: Sheet1
Supplementary Table 1.Antibodies used for tissue cyclic immunofluorescence (t-CyCIF).
Target	Vendor	Catalog No.	Clone	Dilution	Detected Fluorophore	Cycle No.
CD11c	Cell Signaling Technology	45581	D3V1E	1:800	Unconjugated	1
GATA6	Cell Signaling Technology	#5851	D61E4	1:200	Unconjugated	1
CK5	Invitrogen	MA5-12596	XM26	1:200	Unconjugated	1
CD8	eBioscience	53-0008-82	AMC908	1:100	Alexa Fluor 488	2
PD-L1	Abcam	ab267565	CAL10	1:100	Alexa Fluor 555	2
CD20	eBioscience	50-0202-82	L26	1:250	Alexa Fluor 647	2
CD4	R&D Systems	FAB8165G	Polyclonal	1:100	Alexa Fluor 488	3
PD-1	Abcam	ab201825	EPR4877	1:100	Alexa Fluor 555	3
CD3d	Abcam	ab208514	EP4426	1:100	Alexa Fluor 647	3
CD163	Abcam	ab218293	EPR14643-36	1:100	Alexa Fluor 488	4
Ki67	eBioscience	41-5699-82	20Raj1	1:200	Alexa Fluor 555	4
GZB	Santa cruz	sc-8022	2C5	1:200	Alexa Fluor 647	4
FOXP3	eBioscience	41-4777-82	236A/E7	1:100	Alexa Fluor 555	5
CD68	Cell Signaling Technology	23308	D4B9C	1:100	Alexa Fluor 488	6
CD31	Abcam	ab312892	EPR17259	1:100	Alexa Fluor 647	6
CD56	Santa cruz	sc-7326 AF546	123C3	1:100	Alexa Fluor 555	7
TIM3	Cell Signaling Technology	78226	D5D5R	1:100	Alexa Fluor 647	7
SMA	eBioscience	50-9760-82	1A4	1:300	Alexa Fluor 647	8
Pan-cytokeratin	eBioscience	41-9003-82	AE1/AE3	1:300	Alexa Fluor 555	8
Notes CD11c -*signal from cycle 1 was indistinguishable from background due to autofluorescence carry-over; excluded from analysis.
CD3d- *Signal was inconsistent across samples and discordant with other T cell markers; excluded from analysis.
CD56- *Signal was indistinguishable from nuclear staining across all samples; excluded from analysis.

### Sheet: Sheet2
Supplementary Table 2.Number of regions of interest (ROIs) and analytical inclusion per sample.
Sample ID	Subtype	No.ROIs	Cell density analysis	Cellular neighborhood analysis	cell-cell interaction analysis	Spatial score final analysis
P-1	Hybrid	2	✓	-	-	✓
P-2	Null	2	✓	-	-	✓
P-3	Classical	2	✓	-	-	✓
P-4	Null	2	✓	-	-	✓
P-5	Hybrid	2	✓	-	-	✓
P-6	Basal	4	✓	-	-	✓
P-7	Classical	2	✓	-	-	✓
P-8	Hybrid	2	✓	-	-	✓
P-9	Hybrid	2	✓	✓	✓	✓
P-10	Hybrid	2	✓	✓	✓	✓
P-11	Classical	2	✓	✓	✓	✓
P-12	Classical	2	✓	✓	✓	✓
P-13	Basal	4	✓	✓	✓	✓
P-14	Classical	2	✓	✓	✓	✓
P-15	Hybrid	2	✓	✓	✓	✓
P-16	Null	2	✓	✓	✓	✓
P-17	Null	2	✓	✓	✓	✓
P-18	Basal	2	✓	✓	✓	✓
P-19	Null	2	✓	-	-	✓
P-20	Classical	2	✓	✓	✓	✓
P-21	Null	2	✓	✓	✓	✓
P-22	Null	2	✓	✓	✓	✓
P-23	Classical	2	✓	-	-	✓
P-24	Basal	4	✓	✓	✓	✓
P-25	Hybrid	2	✓	✓	✓	✓
P-26	Classical	2	✓	-	-	✓
P-27	Basal	2	✓	✓	✓	✓
Four cases per molecular subtype (n=4) were randomly selected from eligible single-section cases to ensure balanced subtype representation in neighbourhood and cell-cell interaction analyses.
